# A blueprint for national assessments of the blue carbon capacity of kelp forests applied to Canada’s coastline

**DOI:** 10.1101/2024.04.05.586816

**Authors:** Jennifer McHenry, Daniel K. Okamoto, Karen Filbee-Dexter, Kira Krumhansl, Kathleen A. MacGregor, Margot Hessing-Lewis, Brian Timmer, Philippe Archambault, Claire M. Attridge, Delphine Cottier, Maycira Costa, Matt Csordas, Ladd E. Johnson, Joanne Lessard, Alejandra Mora-Soto, Anna Metaxas, Chris Neufeld, Ondine Pontier, Luba Reshitnyk, Samuel Starko, Jennifer Yakimishyn, Julia K. Baum

## Abstract

Kelp forests offer substantial carbon fixation, with the potential to contribute to natural climate solutions (NCS). However, to be included in national NCS inventories, governments must first quantify the kelp-derived carbon stocks and fluxes leading to carbon sequestration. Here, we present a blueprint for assessing the national carbon sequestration capacity of kelp forests in which data synthesis and Bayesian hierarchical modelling enable estimates of kelp forest carbon production, storage, and export capacity from limited data. Applying this blueprint to Canada’s extensive coastline, we find kelp forests store an estimated 1.4 Tg C in short-term biomass and produce 3.1 Tg C yr^-1^ with modest carbon fluxes to the deep ocean. Arctic kelps had the highest carbon stocks and production capacity, while Pacific kelps had greater carbon fluxes overall due to their higher productivity and export rates. Our transparent, reproducible blueprint represents an important step towards accurate carbon accounting for kelp forests.
