## Appendix B for "A blueprint for national assessments of the blue carbon capacity of kelp forests applied to Canada’s coastline"

### Sheet: B1- Kelp Cover
Sheet 1- Percent Cover (%)
Step 1: Compile availabe information on the percent cover of kelps by species and coast. Where percent cover data is not available, other relative abundance measures can be used (e.g., based on relative densities and/or biomass measurements).
	Max	Upper Qt (75%)	Median	Mean	Lower Qt (25%)	Source		Mean Fractional Composition
Arctic	95	66.7708	34.2308	41.05	15.7188	Filbee-Dexter et al. 2021
A. clathratum / N. fimbriatum		20.4688	4.42105	17.76	0	Filbee-Dexter et al. 2021		0.432643
L. digitata / H. nigripes		0	0	1.38	0	Filbee-Dexter et al. 2021		0.0336175
Laminaria solidungula		6.91667	0.3125	5.01	0	Filbee-Dexter et al. 2021		0.122046
Saccharina latissima		25.4583	11.2222	17.76	0	Filbee-Dexter et al. 2021		0.432643
Pacific	100	38.6	18	23.4	4.5	Joanne Lessard; DFO Benthic Habitat Mapping Survey
A. clathratum / N. fimbriatum		NA	NA	NA	NA	not available		0.0774845
Costaria costata		NA	NA	NA	NA	not available		0.157201
Hedophyllum nigripes		NA	NA	NA	NA	not available		0.166667
Macrocystis pyrifera		NA	NA	NA	NA	Joanne Lessard; DFO Benthic Habitat Mapping Survey		0.267102
Nereocystis luetkeana		NA	NA	NA	NA	Joanne Lessard; DFO Benthic Habitat Mapping Survey		0.532898
Pleurophycus gardneri		NA	NA	NA	NA	not available		0.0345752
Pterygophora californ		NA	NA	NA	NA	not available		0.226476
Saccharina latissima		NA	NA	NA	NA	not available		0.105419
Atlantic	93	39.4	10.35	24	1.43	Krumhansel - DFO 2022; Attridge and Metaxas 2022
A. clathratum / N. fimbriatum		0.88	0.53	0.7	0.31	Krumhansel - DFO 2022; Attridge and Metaxas 2022		0.0291667
L. digitata / H. nigripes		25.09	4.85	16.33	0.05	Krumhansel - DFO 2022; Attridge and Metaxas 2022		0.680417
Saccharina latissima		4.71	0.43	5.17	0.05	Krumhansel - DFO 2022; Attridge and Metaxas 2022		0.215417

### Sheet: B2- Rocky Reef
Sheet 2 - Fraction of Rocky Reef (Decimal)
Step 2: Compile available information on the percent of rocky reefs, including continuous and discontinous ledge and boulder habitats, by coast. Where spatial explicit data is not available, coarser estimates from the literature or from other regions of the coast can be used as a proxy.
Ecoregion	Reef Area (ha)	Area Other (ha)	Fraction of Reef	Source	Weblink
Scotian Shelf	1.34247e+06	4.37171e+06	0.30708	Greenlaw, M., Harvey, C. Data of: A substrate classification for the Inshore Scotian Shelf and Bay of Fundy, Maritimes Region. Published: March 2022. Coastal Ecosystems Science Division, Fisheries and Oceans Canada, St. Andrews, N.B.	https://open.canada.ca/data/dataset/f2c493e4-ceaa-11eb-be59-1860247f53e3
Pacific			0.56	Gregr et al.
Arctic	NA	NA	0.2	Duarte et al. 2022	https://onlinelibrary.wiley.com/doi/full/10.1111/geb.13515

### Sheet: B3 - Areal Extents (Subsurface)
Sheet 3 - Areal Extent Calculation for Subsurface Kelps
Step 3: Calculate the areal extent of subsurface kelp forests using compiled estimates of kelp cover (S1- Kelp Cover), rocky reef coverage (S2- Rocky Reef), and the area of suitable depths per coast.
Subsurface kelps
SOURCES:			S1 - Kelp Cover				S2- Rocky Reef	Calculated by McHenry et al.					Calculated Here:
Coasts	Canada's Bioregions	Ecoregions	Max Percent Cover (%)	Upper Quartile Percent Cover (%)	Median Percent Cover (%)	Lower Quartile Percent Cover(%)	Fraction of Hard Bottom	Area of Suitable Depths- 0 - 5m (ha)	Area of Suitable Depths - 0 - 10m (ha)	Area of Suitable Depths 0 - 20m (Mha)	Area of Suitable Depths - 0 - 30m (ha)		Maximum Suitable Depths (i.e., area in hectares of reef shallwer than 20m)	Maximum Potential (i.e., area in hectares of reef shallower than 20m at the maximum observed cover)	Upper Boundary Extent (i.e., area in hectares of reef shallower than 20m at the 75th-percentile of observed cover)	Median Extent (i.e., area in hectares of reef shallower than 20m at the mean observed cover)	Lower Boundary Extent (i.e., area in hectares of reef shallower than 20m at the 25th-percentile of observed cover)
Arctic	Eastern Arctic	Baffin Bay - Davis Strait	0.95	0.667708	0.342308	0.157188	0.2	328618	435941	594707	750635		594707	112994	79418.2	40714.6	18696.1
Arctic	Western Arctic	Beaufort-Amundsen-Viscount Melville-Queen Maud	0.95	0.667708	0.342308	0.157188	0.2	1.70238e+06	2.29795e+06	3.25436e+06	4.16749e+06		3.25436e+06	618328	434593	222798	102309
Arctic	Hudson Bay Complex	Hudson Complex	0.95	0.667708	0.342308	0.157188	0.2	7.4756e+06	1.03575e+07	1.82266e+07	2.44085e+07		1.82266e+07	3.46305e+06	2.43401e+06	1.24782e+06	572998
Arctic	Eastern Arctic	Lancaster Sound	0.95	0.667708	0.342308	0.157188	0.2	448432	639374	889705	1.09719e+06		889705	169044	118813	60910.6	27970.1
Arctic	Eastern Arctic	Northern Labrador	0.95	0.667708	0.342308	0.157188	0.2	603751	782165	960896	1.11388e+06		960896	182570	128320	65784.4	30208.2
Pacific	Northern Shelf	North American Pacific Fijordland	1	0.386	0.18	0.045	1	119017	196379	327250	422701		327250	327250	126319	58905.1	14726.3
Pacific	Southern Shelf	Oregon, Washington, Vancouver Coast and Shelf	1	0.386	0.18	0.045	1	23161.2	42696.3	83195.3	111557		83195.3	83195.3	32113.4	14975.2	3743.79
Pacific	Strait of Georgia	Puget Trough/ Georgia Basin	1	0.386	0.18	0.045	1	35741.4	50858.4	77645.5	86920.4		77645.5	77645.5	29971.2	13976.2	3494.05
Atlantic	Scotian Shelf	Gulf of Maine/Bay of Fundy	0.93	0.394	0.1035	0.0143	0.30708	74453.3	128810	229678	323738		229678	70529.7	27788.7	7299.82	1008.57
Atlantic	Gulf of Saint Lawrence	Gulf of St. Lawrence - Eastern Scotian Shelf	0.93	0.394	0.1035	0.0143	0.30708	741058	1.28982e+06	2.49017e+06	3.71736e+06		2.49017e+06	764683	301285	79144.7	10935
Atlantic	Newfoundland / Laborador	Northern Grand Banks - Southern Labrador	0.93	0.394	0.1035	0.0143	0.30708	211581	376105	694212	1.07051e+06		694212	213179	83992.5	22064	3048.46
Atlantic	Newfoundland / Laborador	Northern Labrador	0.93	0.394	0.1035	0.0143	0.30708	96473.4	155532	300869	494372		300869	92390.8	36402	9562.45	1321.19
Atlantic	Scotian Shelf	Scotian Shelf	0.93	0.394	0.1035	0.0143	0.30708	109520	206305	418966	710664		418966	128656	50690.5	13315.9	1839.78
Atlantic	Newfoundland / Laborador	Southern Grand Banks - South Newfoundland	0.93	0.394	0.1035	0.0143	0.30708	26707	55186.9	124463	195484		124463	38220.1	15058.7	3955.78	546.547
														Maximum Potential (i.e., area in hectares of reef shallower than 20m at the maximum observed cover)	Upper Boundary Extent (i.e., area in hectares of reef shallower than 20m at the 75th-percentile of observed cover)	Median Extent (i.e., area in hectares of reef shallower than 20m at the median observed cover)	Lower Boundary Extent (i.e., area in hectares of reef shallower than 20m at the 25th-percentile of observed cover)
													Area (hectares)
													Arctic	4.54599e+06	3.19515e+06	1.63803e+06	752181
													Pacific	488091	188403	87856.4	21964.1
													Atlantic	1.30766e+06	515217	135343	18699.5
													Canada	6.34174e+06	3.89877e+06	1.86123e+06	792845
													Area (Mha)
													Arctic	4.54599	3.19515	1.63803	0.752181
													Pacific	0.488091	0.188403	0.0878564	0.0219641
													Atlantic	1.30766	0.515217	0.135343	0.0186995
													Canada	6.34174	3.89877	1.86123	0.792845
													Area (sqkm)
													Arctic	45459.9	31951.5	16380.3	0.010935
													Pacific	4880.91	1884.03	878.564	0.000546547
													Atlantic	13076.6	5152.17	1353.43	2.19641e-08
													Canada	63417.4	38987.7	18612.3	7928.45		Percent of global extent (Duarte et al. 2021)	0.0377484
													Percentage of Total Kelp Extent (%)
													Arctic	71.6836	81.9528	88.008	94.8712
													Pacific	7.69649	4.83237	4.72035	2.77029
													Atlantic	20.6199	13.2149	7.27169	2.35853
													Canada	100	100	100	100

### Sheet: B4 - Areal Extents (Surface)
Sheet 4 - Areal Extent Calculation for Surface Kelps
Step 4: Calculate the areal extent of surface kelp forests using compiled estimates rocky reef coverage (S2- Rocky Reef), the area of suitable depths , and available remote sensing/ aerial maps per coast.
Surface kelps
SOURCES:			Calculated here:
Canada's Bioregions	Marine Ecoregions	Kelp Species	Median Boundary Extent (i.e., area in hectares of reef shallower than 10m intersecting historic shoreline maps)	Lower Boundary Extent (i.e., area in hectares of recent surface canopy maps determined by Sentinel-2 satellite imagery)
Northern shelf	North American Pacific Fijordland	Macrocystis pyrifera	17705.6	830.848
Northern shelf	North American Pacific Fijordland	Nereocystis leutkeana	50575.4	1950.94
Northern shelf	North American Pacific Fijordland	Mixed	21430.7	688.77
Total			89711.8	3470.55
Southern shelf	Oregon, Washington, Vancouver Coast and Shelf	Macrocystis pyrifera	4003.22	340.505
Northern shelf	Oregon, Washington, Vancouver Coast and Shelf	Nereocystis leutkeana	5695.99	179.81
Northern shelf	Oregon, Washington, Vancouver Coast and Shelf	Mixed	2833.85	511.753
Total			12533.1	1032.07
Strait of Georgia	Puget Trough/ Georgia Basin	Macrocystis pyrifera	0	0
Strait of Georgia	Puget Trough/ Georgia Basin	Nereocystis leutkeana	6705.04	106.633
Strait of Georgia	Puget Trough/ Georgia Basin	Mixed	0	0
Total			6705.04	106.633
Surface kelps (BY COAST)
SOURCES:			S3 - Areal Extents (Subsurface)	Calculated here:
Coast	Canada's Bioregions	Ecoregions	Maximum Potential Extent (i.e., area in hectares of reef shallower than 10m assuming 100% cover)	Upper Boundary Extent (NA)	Median Boundary Extent (i.e., area in hectares of reef shallower than 10m intersecting historic shoreline maps)	Lower Boundary Extent (i.e., area in hectares of recent surface canopy maps determined by Sentinel-2 satellite imagery)
Pacific	Northern Shelf	North American Pacific Fijordland	196379	NA	89711.8	3470.55
Pacific	Southern Shelf	Oregon, Washington, Vancouver Coast and Shelf	42696.3	NA	4003.22	1032.07
Pacific	Strait of Georgia	Puget Trough/ Georgia Basin	50858.4	NA	5695.99	106.633
		Area (hectares)
		Canada	289934	NA	99411	4609.26
		Area (Mha)
		Canada	0.289934	NA	0.099411	0.00460926
		Area (sqkm)
		Canada	2899.34	NA	994.11	46.0926
		Percentage of Total Kelp Extent (%)
		Canada	0.0457184	NA	0.0534115	0.00581357
Surface kelps (Upper & Lower Bound by Species)
SOURCES:	Calculated here:
Kelp Species	Upper Boundary Extent (i.e., reef shallower than 10m intersecting historic shoreline maps)	Lower Boundary Extent (i.e., reef shallower than 20m intersecting multiple map sources)	Lower Boundary Extent (i.e., recent surface canopy maps determined by Sentinel-2 satellite imagery)
Macrocystis pyrifera	21708.9	NA	1171.35
Nereocystis leutkeana	62976.5	NA	2237.38
Mixed	24264.5	NA	1200.52

### Sheet: B5 - Standing Stocks (Per Area)
Sheet 5 - Standing Stocks (Area-Specific)
Step 5: Determine the posterior mean estimate for the carbon stock held by the canopy biomass of kelp species on each coast from Bayesian Regression Models (Script "Fitting_BRMs_for_Kelp_Species_Carbon_Stocks.Rmd"). Determined the per-area carbon stock potential of kelp forests by combining posterior means based on the relative percent cover and/or abundance of kelp species found on each coast (S…
Surface kelps
SOURCES:	Calculated from Script "Fitting_BRMs_for_Kelp_Species_Carbon_Stocks.Rmd"
Surface kelps
	Carbon Stock Per Species (Mg Ha-1; Posterior Mean)	Relative Abundance (i.e., fraction of the mean total kelp cover and/or density per coast).	Upper CI (95%	Lower CI (95%)
Pacific
Macrocystis pyrifera	0.949208	0.267102	0.66	1.23
Nereocystis luetkeana	1.30048	0.532898	0.08	2.82
Subsurface kelps
	Carbon Stock Per Species (Mg Ha-1; Posterior Mean)	Relative Abundance (i.e., fraction of the mean total kelp cover and/or density per coast).	Upper CI (95%	Lower CI (95%)
Arctic
A. clathratum / N. fimbriatum	0.403633	0.432643	0.29	0.52
L. digitata / H. nigripes	0.670974	0.0336175	0.15	1.43
Laminaria solidungula	0.222637	0.122046	0.11	0.38
Saccharina latissima	1.26635	0.432643	0.56	0.83
Pacific
A. clathratum / N. fimbriatum	0.105773	0.0774845	0.02	0.19
Costaria costata	0.103172	0.157201	0.08	0.13
L. digitata / H. nigripes	0.311747	0.166667	-0.17	0.81
Pleurophycus gardneri	0.0907186	0.0345752	0.0001	0.22
Pterygophora californ	0.656871	0.226476	0.33	1.02
Saccharina latissima	0.312641	0.105419	-0.21	0.83
Atlantic
A. clathratum / N. fimbriatum	0.118409	0.0291667	-0.18	0.43
L. digitata / H. nigripes	0.311747	0.680417	-0.53	1.04
Saccharina latissima	0.787197	0.215417	-0.94	2.78
Subsurface kelps
	Carbon Stock in Living Biomass Per Coast (Mg Ha-1; Weighted Posterior Mean)
Arctic	0.772236
Pacific (surface)	0.946557
Pacific (subsurface)	0.261232
Atlantic	0.385147
Canada (weighted sum)	2.36517
Canada (mean)	0.788391

### Sheet: B6 - Carbon Prod (Per Area)
Sheet 6 - Carbon Production (Area-Specific)
Step 6: Determine the posterior mean estimate for the annual carbon production rate of kelp species on each coast from Bayesian Regression Models (Script "Fitting_BRMs_for_Kelp_Species_Carbon_Production_Rates.Rmd"). Determine the per-area carbon carbon potential of kelp forests by combining the posterior mean estimates based on the relative percent cover and/or abundance of kelp species found on …
SOURCES:	Calculated from Script "Fitting_BRMs_for_Kelp_Species_Carbon_Production_Rates.Rmd"
Surface kelps
	Annual Carbon Production Per Species (Mg Ha-1 Yr-1; Posterior Mean)	Relative Abundance (i.e., fraction of the mean total kelp cover and/or density per coast).	Upper CI (95%	Lower CI (95%)
Pacific
Macrocystis pyrifera	7.26459	0.267102	3.14	11.27
Nereocystis luetkeana	6.34665	0.532898	-2.77	13.81
Subsurface kelps
	Annual Carbon Production Per Species (Mg Ha-1 Yr-1; Posterior Mean)	Relative Abundance (i.e., fraction of the mean total kelp cover and/or density per coast).	Upper CI (95%	Lower CI (95%)
Arctic
A. clathratum / N. fimbriatum	1.10232	0.432643	-2.61	5.29
L. digitata / H. nigripes	NA	0.0336175	NA	NA
Laminaria solidungula	0.0790003	0.122046	-0.02	-0.2
Saccharina latissima	1.82862	0.432643	-2.01	6.08
Pacific
A. clathratum / N. fimbriatum	0.076051	0.0774845	-2.28	2.19
Costaria costata	0.102905	0.157201	0.08	0.13
L. digitata / H. nigripes	3.17958	0.166667	-1.72	7.2
Pleurophycus gardneri	1.55306	0.0345752	-1.3	4.19
Pterygophora californ	1.58638	0.226476	-11.23	12.66
Saccharina latissima	4.21829	0.105419	0.47	9.21
Atlantic
A. clathratum / N. fimbriatum	0.076051	0.0291667	-4.73	3.97
L. digitata / H. nigripes	3.17958	0.680417	-11.5	16.4
Saccharina latissima	2.41802	0.215417	-8.89	14.15
	Annual Carbon Production Per Coast (Mg Ha-1 Yr-1; Weighted Posterior Mean)
Arctic	1.27769
Pacific (surface)	5.3225
Pacific (subsurface)	1.40966
Atlantic	2.68654
Canada (weighted sum)	10.6964
Canada (mean)	3.56547

### Sheet: B7- Carbon Export (Per Area)
Sheet 7 - Carbon Export to Deep Ocean Sinks (Per Area)
Step 7: Estimate the annual rate of kelp carbon export per area by species, ecoregion, and coast, using the available information on the rate of particlate export reaching waters deeper than 200m(%) and the posterior mean estimates of annual carbon production per species (S6 - Carbon Prod -Per Area).
SOURCES:				Filbee-Dexter et al. in review				Calculated Here:
Coast	Canada's Bioregions	Marine Ecoregions	EcoNumber	Mean Export Rate (i.e., the percent of kelp production reaching deep ocean sinks beyond 200m depth)	SD Export Rate (i.e., the percent of kelp production reaching deep ocean sinks beyond 200m depth)	Fractional Mean Export Rate (i.e., the fraction of kelp production reaching deep ocean sinks beyond 200m depth)	Fractional StDev Export Rate (i.e., the fraction of kelp production reaching deep ocean sinks beyond 200m depth)	Mean Annual Kelp Carbon Export Capacity Per Ecoregion (Mg C Ha-1 Yr-1, i.e,. the quantity of carbon potentially exported to deep ocean sinks beyond 200m depth)	Stdev Annual Carbon Export Capacity Per Ecoregion (Mg C Ha-1 Yr-1, i.,e. the quantity of carbon potentially exported to deep ocean sinks beyond 200m depth)
Arctic	Eastern Arctic	Baffin Bay - Davis Strait	7	13.0703	15.9078	0.130703	0.159078	0.166998	0.203252
Arctic	Western Arctic	Beaufort-Amundsen-Viscount Melville-Queen Maud	11	5.63518	11.9247	0.0563518	0.119247	0.0720003	0.152361
Arctic	Hudson Bay Complex	Hudson Complex	8	0.904274	1.82762	0.00904274	0.0182762	0.0115538	0.0233513
Arctic	Eastern Arctic	Lancaster Sound	9	7.91153	15.0265	0.0791153	0.150265	0.101085	0.191993
Arctic	Eastern Arctic	Northern Labrador	6	16.4095	17.9546	0.164095	0.179546	0.209663	0.229405
Pacific (surface)	Northern Shelf	North American Pacific Fijordland	55	22.2877	13.9051	0.222877	0.139051	1.18626	0.740098
Pacific (surface)	Sourthern Shelf	Puget Trough/Georgia Basin	56	10.0445	6.40603	0.100445	0.0640603	0.534621	0.340961
Pacific (surface)	Strait of Georgia	Oregon, Washington, Vancouver Coast and Shelf	57	33.6154	15.7305	0.336154	0.157305	1.78918	0.837259
Pacific (subsurface)	Northern Shelf	North American Pacific Fijordland	55	22.2877	13.9051	0.222877	0.139051	0.314181	0.196014
Pacific (subsurface)	Sourthern Shelf	Puget Trough/Georgia Basin	56	10.0445	6.40603	0.100445	0.0640603	0.141594	0.0903033
Pacific (subsurface)	Strait of Georgia	Oregon, Washington, Vancouver Coast and Shelf	57	33.6154	15.7305	0.336154	0.157305	0.473863	0.221747
Atlantic	Scotian Shelf	Gulf of Maine/Bay of Fundy	40	8.00221	3.10968	0.0800221	0.0310968	0.214983	0.0835428
Atlantic	Gulf of Saint Lawrence	Gulf of St. Lawrence - Eastern Scotian Shelf	37	8.17486	5.41491	0.0817486	0.0541491	0.219621	0.145474
Atlantic	Newfoundland / Labrador	Northern Labrador	6	16.4095	17.9546	0.164095	0.179546	0.440848	0.482358
Atlantic	Newfoundland / Labrador	Northern Grand Banks - Southern Labrador	5	8.43067	2.81021	0.0843067	0.0281021	0.226493	0.0754975
Atlantic	Scotian Shelf	Scotian Shelf	39	9.04469	3.39633	0.0904469	0.0339633	0.242989	0.0912439
Atlantic		Southern Grand Banks - South Newfoundland	38	14.7905	7.80751	0.147905	0.0780751	0.397352	0.209752
SOURCES:	S5- Carbon Stocks (Per Area)	S6- Carbon Prod (Per Area)					Total	0.396664
	Carbon Stock in Living Biomass Per Coast (Mg Ha-1; Weighted Posterior Mean)	Annual Carbon Production Per Coast (Mg Ha-1 Yr-1; Weighted Posterior Mean)					Min	0.0115538
Arctic	0.772236	1.27769					Max	1.78918
Pacific (surface)	0.946557	5.3225
Pacific (subsurface)	0.261232	1.40966
Atlantic	0.385147	2.68654
Canada	2.36517	10.6964
	Calculated Here:
SOURCES:	Mean Export Rate Per Coast (i.e., the fraction of kelp production reaching deep ocean sinks beyond 200m depth)	StDev Export Rate Per Coast (i.e., the fraction of kelp production reaching deep ocean sinks beyond 200m depth)	Mean Annual Carbon Export Capacity Per Coast (Mg C Ha-1 Yr-1, i.e., the quantity of carbon potentially exported to deep ocean sinks beyond 200m depth)	StDev Annual Carbon Export Capacity Per Coast (Mg C Ha-1 Yr-1, , i.e., the quantity of carbon potentially exported to deep ocean sinks beyond 200m depth)	Min Annual Carbon Export Capacity Per Coast (Mg C Ha-1 Yr-1, , i.e., the quantity of carbon potentially exported to deep ocean sinks beyond 200m depth)	Max Annual Carbon Export Capacity Per Coast (Mg C Ha-1 Yr-1, , i.e., the quantity of carbon potentially exported to deep ocean sinks beyond 200m depth)
Arctic	0.0878616	0.0281021	0.11226	0.160072	0.0115538	0.209663
Pacific (surface)	0.219825	0.120139	1.17002	0.639439	0.534621	1.78918
Pacific (subsurface)	0.219825	0.120139	0.309879	0.169355	0.141594	0.473863
Atlantic	0.108087	0.0674888	0.282488	0.198643	0.219621	0.440848
Canada (mean)	0.138591	0.0719099	0.624883	0.38917	0.302463	0.971185
SOURCES:	S6- Carbon Prod (Per Area)
Surface kelps
	Annual Carbon Production Per Species (Mg Ha-1 Yr-1; Posterior Mean)	Relative Abundance (i.e., fraction of the mean total kelp cover and/or density per coast).	Annual Carbon Export Per Species (Mg Ha-1 Yr-1; Posterior Mean)
Pacific
Macrocystis pyrifera	7.26459	0.267102	1.59694
Nereocystis luetkeana	6.34665	0.532898	1.39515
Subsurface kelps
	Annual Carbon Production Per Species (Mg Ha-1 Yr-1; Posterior Mean)	Relative Abundance (i.e., fraction of the mean total kelp cover and/or density per coast).	Annual Carbon Export Per Species (Mg Ha-1 Yr-1; Posterior Mean)
Arctic
A. clathratum / N. fimbriatum	1.10232	0.432643	0.0968519
L. digitata / H. nigripes	NA	0.0336175	NA
Laminaria solidungula	0.0790003	0.122046	0.00694109
Saccharina latissima	1.82862	0.432643	0.160665
Pacific
A. clathratum / N. fimbriatum	0.076051	0.0774845	0.0167179
Costaria costata	0.102905	0.157201	0.0226211
Hedophyllum nigripes	3.17958	0.166667	0.698953
Pleurophycus gardneri	1.55306	0.0345752	0.341403
Pterygophora californ	1.58638	0.226476	0.348727
Saccharina latissima	4.21829	0.105419	0.927287
Atlantic
A. clathratum / N. fimbriatum	0.076051	0.0291667	0.00822016
Laminaria digitata	3.17958	0.680417	0.343673
Saccharina latissima	2.41802	0.215417	0.261358
	Mean Export Rate Per Coast (i.e., the fraction of kelp production reaching deep ocean sinks beyond 200m depth)
Arctic	0.11226
Pacific (surface)	1.17002
Pacific (subsurface)	0.309879
Atlantic	0.290381
Canada (weighted sum)	1.88254
Canada (mean)	0.627514

### Sheet: B8- Total C Stock Prod & Export
Sheet 8 - Total Carbon Stock, Production, and Export Capacity
Step 8:
SOURCES:			S3 - Areal Extents					S7- Carbon Export (per Area)		Calculated Here:
Coasts	Canada's Bioregions	Ecoregions	Maximum Suitable Depths (i.e., area in hectares of reef shallwer than max depth cutoff)	Maximum Potential (i.e., area in hectares of reef shallower than 20m at the maximum observed cover)	Upper Boundary Extent (i.e., area in hectares of reef shallower than 20m at the 75th-percentile of observed cover)	Median Extent (i.e., area in hectares of reef shallower than 20m at the mean observed cover)	Lower Boundary Extent (i.e., area in hectares of reef shallower than 20m at the 25th-percentile of observed cover)	Mean Annual Kelp Carbon Export Capacity Per Ecoregion (Mg C Ha-1 Yr-1, i.e,. the quantity of carbon potentially exported to deep ocean sinks beyond 200m depth)	Stdev Annual Carbon Export Capacity Per Ecoregion (Mg C Ha-1 Yr-1, i.,e. the quantity of carbon potentially exported to deep ocean sinks beyond 200m depth)	Maximum Carbon Stock in Living Biomass per Ecoregion (Mg C)	Upper Carbon Stock in Living Biomass (Mg C)	Median Carbon Stock in Living Biomass (Mg C)	Lower Carbon Stock in Living Biomass (Mg C)	Maximum Annual Carbon Production per Ecoregion (Mg C Yr-1)	Upper Annual Carbon Production per Ecoregion (Mg C Yr-1)	Median Annual Carbon Production per Ecoregion (Mg C Yr-1)	Lower Annual Carbon Production per Ecoregion (Mg C Yr-1)	Maximum Annual Carbon Export per Ecoregion (Mg C Yr-1)	Upper Annual Carbon Export per Ecoregion (Mg C Yr-1)	Median Annual Carbon Export per Ecoregion (Mg C Yr-1)	Lower Annual Carbon Export per Ecoregion (Mg C Yr-1)
Arctic	Eastern Arctic	Baffin Bay - Davis Strait	594707	112994	79418.2	40714.6	18696.1	0.166998	0.203252	87258.3	61329.6	31441.2	14437.8	144372	101472	52020.7	23887.9	18869.9	13262.7	6799.26	3122.22
Arctic	Western Arctic	Beaufort-Amundsen-Viscount Melville-Queen Maud	3.25436e+06	618328	434593	222798	102309	0.0720003	0.152361	477495	335608	172053	79006.6	790034	555276	284668	130719	44519.9	31290.8	16041.6	7366.28
Arctic	Hudson Bay Complex	Hudson Complex	1.82266e+07	3.46305e+06	2.43401e+06	1.24782e+06	572998	0.0115538	0.0233513	2.67429e+06	1.87963e+06	963611	442490	4.42471e+06	3.10991e+06	1.59433e+06	732115	40011.5	28122.1	14417.1	6620.33
Arctic	Eastern Arctic	Lancaster Sound	889705	169044	118813	60910.6	27970.1	0.101085	0.191993	130542	91751.5	47037.4	21599.5	215986	151806	77825.1	35737.2	17087.8	12010.2	6157.15	2827.36
Arctic	Eastern Arctic	Northern Labrador	960896	182570	128320	65784.4	30208.2	0.209663	0.229405	140987	99093	50801.1	23327.8	233269	163953	84052.3	38596.8	38278.2	26903.9	13792.6	6333.53
Pacific (surface)	Northern Shelf	North American Pacific Fijordland	196379	196379	NA	89711.8	3470.55	1.18626	0.740098	185884	NA	84917.3	3285.08	1.04523e+06	NA	477491	18472	232958	NA	106422	4116.99
Pacific (surface)	Southern Shelf	Oregon, Washington, Vancouver Coast and Shelf	42696.3	42696.3	NA	4003.22	1032.07	0.534621	0.340961	40414.5	NA	3789.28	976.911	227251	NA	21307.2	5493.19	22826.3	NA	2140.21	551.765
Pacific (surface)	Strait of Georgia	Puget Trough/ Georgia Basin	50858.4	50858.4	NA	5695.99	106.633	1.78918	0.837259	48140.3	NA	5391.57	100.934	270694	NA	30316.9	567.552	90994.8	NA	10191.2	190.785
Pacific (subsurface)	Northern Shelf	North American Pacific Fijordland	327250	327250	126319	58905.1	14726.3	0.314181	0.196014	85488.4	32998.5	15387.9	3846.98	461312	178066	83036.1	20759	102816	39686.9	18506.8	4626.71
Pacific (subsurface)	Southern Shelf	Oregon, Washington, Vancouver Coast and Shelf	83195.3	83195.3	32113.4	14975.2	3743.79	0.141594	0.0903033	21733.3	8389.06	3912	977.999	117277	45269	21109.9	5277.47	11779.9	4547.06	2120.39	530.098
Pacific (subsurface)	Strait of Georgia	Puget Trough/ Georgia Basin	77645.5	77645.5	29971.2	13976.2	3494.05	0.473863	0.221747	20283.5	7829.44	3651.03	912.759	109454	42249.2	19701.7	4925.42	36793.3	14202.2	6622.8	1655.7
Atlantic	Scotian Shelf	Gulf of Maine/Bay of Fundy	229678	70529.7	27788.7	7299.82	1008.57	0.214983	0.0835428	27164.3	10702.7	2811.5	388.449	189481	74655.4	19611.3	2709.58	15162.6	5974.08	1569.33	216.826
Atlantic	Gulf of Saint Lawrence	Gulf of St. Lawrence - Eastern Scotian Shelf	2.49017e+06	764683	301285	79144.7	10935	0.219621	0.145474	294515	116039	30482.3	4211.57	2.05435e+06	809414	212625	29377.2	167940	66168.5	17381.8	2401.55
Atlantic	Newfoundland / Laborador	Northern Grand Banks - Southern Labrador	694212	213179	83992.5	22064	3048.46	0.440848	0.482358	82105.2	32349.4	8497.88	1174.1	572714	225649	59275.9	8189.8	93979.4	37027.9	9726.87	1343.91
Atlantic	Newfoundland / Laborador	Northern Labrador	300869	92390.8	36402	9562.45	1321.19	0.226493	0.0754975	35584	14020.1	3682.95	508.852	248212	97795.4	25689.9	3549.43	20925.9	8244.81	2165.83	299.241
Atlantic	Scotian Shelf	Scotian Shelf	418966	128656	50690.5	13315.9	1839.78	0.242989	0.0912439	49551.5	19523.3	5128.58	708.587	345640	136182	35773.7	4942.65	31262.1	12317.3	3235.62	447.048
Atlantic	Newfoundland / Laborador	Southern Grand Banks - South Newfoundland	124463	38220.1	15058.7	3955.78	546.547	0.397352	0.209752	14720.4	5799.82	1523.56	210.501	102680	40455.9	10627.4	1468.32	15186.9	5983.62	1571.84	217.172
SOURCES:	S5- Carbon Stocks (Per Area)	S6- Carbon Prod (Per Area)	S7- Carbon Export (Per Area)
	Carbon Stock in Living Biomass Per Coast (Mg Ha-1; Weighted Posterior Mean)	Annual Carbon Production Per Coast (Mg Ha-1 Yr-1; Weighted Posterior Mean)	Mean Annual Carbon Export Capacity Per Coast (Mg C Ha-1 Yr-1, i.e., the quantity of potential carbon export to deep ocean sinks beyond 200m depth)						Coasts	Maximum Carbon Stock in Living Biomass per Ecoregion (Mg C)	Upper Carbon Stock in Living Biomass (Mg C)	Median Carbon Stock in Living Biomass (Mg C)	Lower Carbon Stock in Living Biomass (Mg C)	Maximum Annual Carbon Production (Mg C Yr-1)	Upper Annual Carbon Production (Mg C Yr-1)	Median Annual Carbon Production (Mg C Yr-1)	Lower Annual Carbon Production (Mg C Yr-1)	Maximum Annual Carbon Export (Mg C Yr-1)	Upper Annual Carbon Export (Mg C Yr-1)	Median Annual Carbon Export (Mg C Yr-1)	Lower Annual Carbon Export (Mg C Yr-1)
Arctic	0.772236	1.27769	0.11226						Arctic	3.51057e+06	2.46741e+06	1.26494e+06	580861	5.80837e+06	4.08242e+06	2.0929e+06	961057	158767	111590	57207.6	26269.7
Pacific (surface)	0.946557	5.3225	1.17002						Pacific (surface)	274439	94098.1	94098.1	4362.92	1.54318e+06	529115	529115	24532.8	346779	118753	118753	4859.54
Pacific (subsurface)	0.261232	1.40966	0.309879						Pacific (subsurface)	127505	49217	22950.9	5737.74	688043	265585	123848	30961.9	151389	58436.1	27250	6812.5
Atlantic	0.385147	2.68654	0.282488						Atlantic	503641	198434	52126.8	7202.06	3.51308e+06	1.38415e+06	363603	50237	344457	135716	35651.3	4925.74
Canada	2.36517	10.6964	1.88254						Canada	4.41616e+06	2.80916e+06	1.43412e+06	598164	1.15527e+07	6.26127e+06	3.10946e+06	1.06679e+06	1.00139e+06	424495	238862	42867.5
									Coasts	Maximum Carbon Stock in Living Biomass per Ecoregion (Tg C)	Upper Carbon Stock in Living Biomass (Tg C)	Median Carbon Stock in Living Biomass (Tg C)	Lower Carbon Stock in Living Biomass (Tg C)	Maximum Annual Carbon Production (Tg C Yr-1)	Upper Annual Carbon Production (Tg C Yr-1)	Median Annual Carbon Production (Tg C Yr-1)	Lower Annual Carbon Production (Tg C Yr-1)	Maximum Annual Carbon Export (Tg C Yr-1)	Upper Annual Carbon Export (Tg C Yr-1)	Median Annual Carbon Export (Tg C Yr-1)	Lower Annual Carbon Export (Tg C Yr-1)
									Arctic	3.51057	2.46741	1.26494	0.580861	5.80837	4.08242	2.0929	0.961057	0.158767	0.11159	0.0572076	0.0262697
									Pacific (surface)	0.274439	0.0940981	0.0940981	0.00436292	1.54318	0.529115	0.529115	0.0245328	0.346779	0.118753	0.118753	0.00485954
									Pacific (subsurface)	0.127505	0.049217	0.0229509	0.00573774	0.688043	0.265585	0.123848	0.0309619	0.151389	0.0584361	0.02725	0.0068125
									Atlantic	0.503641	0.198434	0.0521268	0.00720206	3.51308	1.38415	0.363603	0.050237	0.344457	0.135716	0.0356513	0.00492574
									Canada	4.41616	2.80916	1.43412	0.598164	11.5527	6.26127	3.10946	1.06679	1.00139	0.424495	0.238862	0.0428675
									Coasts	Maximum Carbon Stock in Living Biomass per Ecoregion (Tg CO2)	Upper Carbon Stock in Living Biomass (Tg CO2)	Median Carbon Stock in Living Biomass (Tg CO2)	Lower Carbon Stock in Living Biomass (Tg CO2)	Maximum Annual Carbon Production (Tg CO2 Yr-1)	Upper Annual Carbon Production (Tg CO2 Yr-1)	Median Annual Carbon Production (Tg CO2 Yr-1)	Lower Annual Carbon Production (Tg CO2 Yr-1)	Maximum Annual Carbon Export (Tg CO2 Yr-1)	Upper Annual Carbon Export (Tg CO2 Yr-1)	Median Annual Carbon Export (Tg CO2 Yr-1)	Lower Annual Carbon Export (Tg CO2 Yr-1)
									Arctic	12.8838	9.05539	4.64234	2.13176	21.3167	14.9825	7.68093	3.52708	0.582676	0.409534	0.209952	0.0964099
									Pacific (surface)	1.00719	0.34534	0.34534	0.0160119	5.66345	1.94185	1.94185	0.0900353	1.27268	0.435824	0.435824	0.0178345
									Pacific (subsurface)	0.467944	0.180626	0.08423	0.0210575	2.52512	0.974695	0.454521	0.11363	0.555598	0.214461	0.100008	0.0250019
									Atlantic	1.84836	0.728254	0.191305	0.0264316	12.893	5.07984	1.33442	0.18437	1.26416	0.498078	0.13084	0.0180775
									Canada	16.2073	10.3096	5.26322	2.19526	42.3983	22.9789	11.4117	3.91511	3.67511	1.5579	0.876624	0.157324
									Coasts	Maximum Carbon Stock in Living Biomass per Ecoregion (Tg C)	Upper Carbon Stock in Living Biomass (Tg C)	Median Carbon Stock in Living Biomass (Tg C)	Lower Carbon Stock in Living Biomass (Tg C)	Maximum Annual Carbon Production (Tg C Yr-1)	Upper Annual Carbon Production (Tg C Yr-1)	Median Annual Carbon Production (Tg C Yr-1)	Lower Annual Carbon Production (Tg C Yr-1)	Maximum Annual Carbon Export (Tg C Yr-1)	Upper Annual Carbon Export (Tg C Yr-1)	Median Annual Carbon Export (Tg C Yr-1)	Lower Annual Carbon Export (Tg C Yr-1)
									Arctic	3.51057	2.46741	1.26494	0.580861	5.80837	4.08242	2.0929	0.961057	0.158767	0.11159	0.0572076	0.0262697
									Pacific	0.401944	0.143315	0.117049	0.0101007	2.23122	0.7947	0.652963	0.0554947	0.498168	0.177189	0.146003	0.011672
									Atlantic	0.503641	0.198434	0.0521268	0.00720206	3.51308	1.38415	0.363603	0.050237	0.344457	0.135716	0.0356513	0.00492574
									Canada	4.41616	2.80916	1.43412	0.598164	11.5527	6.26127	3.10946	1.06679	1.00139	0.424495	0.238862	0.0428675
